# Limb proportions predict aquatic habits and soft-tissue flippers in extinct amniotes

**DOI:** 10.1101/2025.06.25.661573

**Authors:** Caleb M. Gordon, Lisa S. Freisem, Christopher T. Griffin, Jacques A. Gauthier, Bhart-Anjan S. Bhullar

## Abstract

Gordon et al. use a phylogenetic machine-learning approach incorporating linear and geometric morphometric analyses (including >11,000 original linear measurements) to characterize osteological correlates of interdigital webbing, soft-tissue flippers, and aquatic habits in amniotes. They find that relative hand length can reconstruct soft-tissue phenotypes and aquatic habits in extinct amniotes with >90% accuracy, enabling a more phylogenetically comprehensive investigation of limb evolution among bona fide aquatic and terrestrial species. This investigation reveals distinct morphometric landscapes for limb evolution in mammals and reptiles and clarifies the aquatic habits of multiple extinct groups with historically ambiguous ecologies. In addition, it debuts a versatile supervised machine-learning approach for reconstructing cryptic phenotypes from fossil material.

**HIGHLIGHTS:**

- Forelimb proportions reliably predict soft-tissue flippers and highly/fully aquatic habits with >90% accuracy across amniotes.
- Interdigital webbing cannot be predicted from the bones alone using previously suggested correlates.
- All Paleozoic marine reptiles known to date lived at most an amphibious lifestyle, regularly voyaging onto land.
- Phylogenetic Receiver-Operating Characteristic (ROC) analysis effectively reconstructs cryptic phenotypes in extinct species.
