## Supplementary Data Tables for "Limb proportions predict aquatic habits and soft-tissue flippers in extinct amniotes": Table_S06.xlsx

### Sheet: Table_S6a - transform. method
Pvalue	Count_identical	Percentage_identical	Count_divergent	Percentage_divergent	Binom_test_pval	Binom_test_conf_low	Binom_test_conf_high	Binom_test_estimate
phylANOVA_omnibus_pval	525744	100	0	0	1.97626258336499e-323	0.999993	1	1
phylANOVA_posthoc_pvals	499792	95.0638	25952	4.93624	1.97626258336499e-323	0.950049	0.951222	0.950638
phyloLev_omnibus_pval	525744	100	0	0	1.97626258336499e-323	0.999993	1	1
phyloLev_posthoc_pvals	520712	99.0429	5032	0.95712	1.97626258336499e-323	0.990162	0.99069	0.990429
intercept.p.val	3942	13.4082	25458	86.5918	4.94065645841247e-324	0.130206	0.13803	0.134082
slope.p.val	3885	13.2143	25515	86.7857	4.94065645841247e-324	0.128291	0.136067	0.132143
AUC_binomt_pval	42402	76.6819	12894	23.3181	4.94065645841247e-324	0.763271	0.770338	0.766819
bestmod_binomt_pval	45841	82.9011	9455	17.0989	4.94065645841247e-324	0.825847	0.832141	0.829011
McF_pval_mean	30216	54.6441	25080	45.3559	4.94065645841247e-324	0.54228	0.550597	0.546441
McF_pval_for_full_ds	37880	68.5041	17416	31.4959	4.94065645841247e-324	0.68115	0.688911	0.685041

### Sheet: Table_S6b - tree topology
Pvalue	Count_identical	Percentage_identical	Count_divergent	Percentage_divergent	Binom_test_pval	Binom_test_conf_low	Binom_test_conf_high	Binom_test_estimate
phylANOVA_omnibus_pval	525744	100	0	0	5E-324	0.999993	1	1
phylANOVA_posthoc_pvals	481786	91.6389	43958	8.3611	5E-324	0.915637	0.917136	0.916389
phyloLev_omnibus_pval	525744	100	0	0	5E-324	0.999993	1	1
phyloLev_posthoc_pvals	517026	98.3418	8718	1.65822	5E-324	0.983069	0.983761	0.983418
intercept.p.val	3942	13.4082	25458	86.5918	0	0.130206	0.13803	0.134082
slope.p.val	3885	13.2143	25515	86.7857	0	0.128291	0.136067	0.132143
AUC_binomt_pval	49797	90.0553	5499	9.94466	0	0.898029	0.903036	0.900553
bestmod_binomt_pval	51223	92.6342	4073	7.36581	0	0.924133	0.928506	0.926342
McF_pval_mean	39926	72.2041	15370	27.7959	0	0.718287	0.725773	0.722041
McF_pval_for_full_ds	44320	80.1505	10976	19.8495	0	0.798155	0.804822	0.801505
