## Supplementary Data Tables for "Limb proportions predict aquatic habits and soft-tissue flippers in extinct amniotes": Table_S10.xlsx

### Sheet: Table S10a - geological events
Geological Event	Time interval (periods)	Time interval (Ma)	Notes	Sources
Carboniferous-Permian glaciations	Middle Visean to early Wuchiapingian	340–258 Ma	NA	Montañez & Poulsen 2013 [https://doi.org/10.1146/annurev.earth.031208.100118]
Neotethys forms	Early Permian	299–273 Ma	The "Neo-Tethys" was equivalent to the "Meso-Tethys" during its initial opening, whose opening Metcalfe 2021 [https://doi.org/10.1016/j.gr.2021.01.012] places in the Early Permian. We conservatively let its opening span this interval, converting stratigraphic zones to Ma values via https://stratigraphy.org/timescale/.	Metcalfe 2021 [https://doi.org/10.1016/j.gr.2021.01.012]
Paleotethys closes	Latest Permian to end of Middle Triassic	259–237 Ma	Timing estimates of closure vary. Scotese & Langford (cited right) extend its final closure to the latest Triassic, but Metcalfe 2021 (cited right) sets its closure before the end of the Middle Triassic 237 Ma. We assumed a broad time interval of Lopingian to base of the Upper Triassic, converting stratigraphic zones to Ma values via https://stratigraphy.org/timescale/.	Scotese & Langford 1995 [https://doi.org/10.1007/978-3-642-78593-1_1]; Metcalfe 2021 [https://doi.org/10.1016/j.gr.2021.01.012]
Initial break-up of Pangea	Triassic	252–201 Ma	The breakup of Pangea began in the Triassic. At this time, the southwest Indian Ocean rift (or Afro-Indian rift) formed, which split West Gondwana (South America and Africa) away from East Gondwana while India separated from Antarctica. At the same time, a separate North Atlantic–Caribbean rift formed, which split Laurasia (North America + Eurasia) from South America and Africa. Stratigraphic zon…	Dietz & Holden 1970 [Dietz, R. S. & Holden, J. C. Reconstruction of Pangaea: Breakup and dispersion of continents, Permian to present. Journal of Geophysical Research 75, 4939–4956 (1970).]
North Atlantic Ocean opens	Jurassic	201–145 Ma	Time interval is conservatively broad. Stratigraphic zones were converted to Ma values by reference to https://stratigraphy.org/timescale/.	Dietz & Holden 1970 [Dietz, R. S. & Holden, J. C. Reconstruction of Pangaea: Breakup and dispersion of continents, Permian to present. Journal of Geophysical Research 75, 4939–4956 (1970).]
Sundance Seaway present	Bajocian to Oxfordian	170–155 Ma	Time interval is conservatively broad. Stratigraphic zones were converted to Ma values by reference to https://stratigraphy.org/timescale/.	Danise & Holland 2017 [Danise, S. & Holland, S. M. Faunal response to sea-level and climate change in a short-lived seaway: Jurassic of the Western Interior, USA. Palaeontology 60, 213–232 (2017).]
South Atlantic Ocean opens	Cretaceous	145–66 Ma	Time interval is conservatively broad. Stratigraphic zones were converted to Ma values by reference to https://stratigraphy.org/timescale/.	Dietz & Holden 1970 [Dietz, R. S. & Holden, J. C. Reconstruction of Pangaea: Breakup and dispersion of continents, Permian to present. Journal of Geophysical Research 75, 4939–4956 (1970).]
Western Interior Seaway present	Early Late Albian to Paleocene	113–56 Ma	Time interval is conservatively treated as Late Albian to base of Eocene. Stratigraphic zones were converted to Ma values by reference to https://stratigraphy.org/timescale/.	Kauffman, Erle G. Paleobiogeography and evolutionary response dynamic in the Cretaceous Western Interior Seaway of North America. Jurassic-Cretaceous biochronology and paleogeography of North America 27. Geological Association of Canada Special Paper, 273–306 (1984).
Chicxulub impact	Cretaceous-Paleogene boundary	66 Ma	NA	Morgan et al. 2022 [https://doi.org/10.1038/s43017-022-00283-y]
Paleocene-Eocene Thermal Maximum	Paleocene-Eocene boundary	56 Ma	NA	Haynes & Hönisch 2020 [https://doi.org/10.1073/pnas.2003197117]
Pleistocene glaciations	Middle Pleistocene to Recent	1–0 Ma	NA	Paillard 1998 [https://doi.org/10.1038/34891]

### Sheet: Table S10b - sea level data
Age (Ma)	relative Continental sea level (C = 176.67 * 10^6 km^2/km)	Continental flooding relative to present (10^6 km2)	Continental sea level (C = 176.67 106km2/km)	Source and parameter explanations
520	182.809	32.2969	530.859	Marcilly et al. 2022 [https://doi.org/10.1016/j.gr.2022.05.011]
510	221.508	39.1339	569.558	Marcilly et al. 2022 [https://doi.org/10.1016/j.gr.2022.05.011]
500	198.471	35.0638	546.521	Marcilly et al. 2022 [https://doi.org/10.1016/j.gr.2022.05.011]
490	177.85	31.4208	525.9	Marcilly et al. 2022 [https://doi.org/10.1016/j.gr.2022.05.011]
480	184.726	32.6356	532.776	Marcilly et al. 2022 [https://doi.org/10.1016/j.gr.2022.05.011]
470	189.855	33.5417	537.905	Marcilly et al. 2022 [https://doi.org/10.1016/j.gr.2022.05.011]
460	199.827	35.3034	547.877	Marcilly et al. 2022 [https://doi.org/10.1016/j.gr.2022.05.011]
450	134.372	23.7394	482.422	Marcilly et al. 2022 [https://doi.org/10.1016/j.gr.2022.05.011]
440	132.509	23.4103	480.559	Marcilly et al. 2022 [https://doi.org/10.1016/j.gr.2022.05.011]
430	222.747	39.3527	570.797	Marcilly et al. 2022 [https://doi.org/10.1016/j.gr.2022.05.011]
420	214.965	37.9779	563.015	Marcilly et al. 2022 [https://doi.org/10.1016/j.gr.2022.05.011]
410	126.839	22.4086	474.889	Marcilly et al. 2022 [https://doi.org/10.1016/j.gr.2022.05.011]
400	129.074	22.8035	477.124	Marcilly et al. 2022 [https://doi.org/10.1016/j.gr.2022.05.011]
390	204.657	36.1567	552.707	Marcilly et al. 2022 [https://doi.org/10.1016/j.gr.2022.05.011]
380	198.515	35.0716	546.565	Marcilly et al. 2022 [https://doi.org/10.1016/j.gr.2022.05.011]
370	205.177	36.2485	553.227	Marcilly et al. 2022 [https://doi.org/10.1016/j.gr.2022.05.011]
360	57.5018	10.1588	405.552	Marcilly et al. 2022 [https://doi.org/10.1016/j.gr.2022.05.011]
350	89.8393	15.8719	437.889	Marcilly et al. 2022 [https://doi.org/10.1016/j.gr.2022.05.011]
340	41.3789	7.3104	389.429	Marcilly et al. 2022 [https://doi.org/10.1016/j.gr.2022.05.011]
330	57.6025	10.1766	405.653	Marcilly et al. 2022 [https://doi.org/10.1016/j.gr.2022.05.011]
320	22.5514	3.98416	370.601	Marcilly et al. 2022 [https://doi.org/10.1016/j.gr.2022.05.011]
310	81.7527	14.4432	429.803	Marcilly et al. 2022 [https://doi.org/10.1016/j.gr.2022.05.011]
300	53.5858	9.467	401.636	Marcilly et al. 2022 [https://doi.org/10.1016/j.gr.2022.05.011]
290	34.4186	6.08074	382.469	Marcilly et al. 2022 [https://doi.org/10.1016/j.gr.2022.05.011]
280	70.1623	12.3956	418.212	Marcilly et al. 2022 [https://doi.org/10.1016/j.gr.2022.05.011]
270	89.8159	15.8678	437.866	Marcilly et al. 2022 [https://doi.org/10.1016/j.gr.2022.05.011]
260	10.0649	1.77817	358.115	Marcilly et al. 2022 [https://doi.org/10.1016/j.gr.2022.05.011]
250	7.28373	1.28682	355.334	Marcilly et al. 2022 [https://doi.org/10.1016/j.gr.2022.05.011]
240	-29.928	-5.28738	318.122	Marcilly et al. 2022 [https://doi.org/10.1016/j.gr.2022.05.011]
230	-36.9098	-6.52085	311.14	Marcilly et al. 2022 [https://doi.org/10.1016/j.gr.2022.05.011]
220	-16.9714	-2.99834	331.079	Marcilly et al. 2022 [https://doi.org/10.1016/j.gr.2022.05.011]
210	-75.6697	-13.3686	272.38	Marcilly et al. 2022 [https://doi.org/10.1016/j.gr.2022.05.011]
200	-19.0596	-3.36726	328.99	Marcilly et al. 2022 [https://doi.org/10.1016/j.gr.2022.05.011]
190	-26.7663	-4.72879	321.284	Marcilly et al. 2022 [https://doi.org/10.1016/j.gr.2022.05.011]
180	-33.6886	-5.95176	314.361	Marcilly et al. 2022 [https://doi.org/10.1016/j.gr.2022.05.011]
170	44.1074	7.79245	392.157	Marcilly et al. 2022 [https://doi.org/10.1016/j.gr.2022.05.011]
160	90.1357	15.9243	438.186	Marcilly et al. 2022 [https://doi.org/10.1016/j.gr.2022.05.011]
150	58.4109	10.3194	406.461	Marcilly et al. 2022 [https://doi.org/10.1016/j.gr.2022.05.011]
140	46.0156	8.12958	394.066	Marcilly et al. 2022 [https://doi.org/10.1016/j.gr.2022.05.011]
130	113.16	19.992	461.21	Marcilly et al. 2022 [https://doi.org/10.1016/j.gr.2022.05.011]
120	162.51	28.7106	510.56	Marcilly et al. 2022 [https://doi.org/10.1016/j.gr.2022.05.011]
110	124.683	22.0277	472.733	Marcilly et al. 2022 [https://doi.org/10.1016/j.gr.2022.05.011]
100	188.991	33.389	537.041	Marcilly et al. 2022 [https://doi.org/10.1016/j.gr.2022.05.011]
90	160.201	28.3028	508.251	Marcilly et al. 2022 [https://doi.org/10.1016/j.gr.2022.05.011]
80	248.96	43.9838	597.01	Marcilly et al. 2022 [https://doi.org/10.1016/j.gr.2022.05.011]
70	93.9538	16.5988	442.004	Marcilly et al. 2022 [https://doi.org/10.1016/j.gr.2022.05.011]
60	71.305	12.5975	419.355	Marcilly et al. 2022 [https://doi.org/10.1016/j.gr.2022.05.011]
50	37.7713	6.67306	385.821	Marcilly et al. 2022 [https://doi.org/10.1016/j.gr.2022.05.011]
40	59.4446	10.5021	407.495	Marcilly et al. 2022 [https://doi.org/10.1016/j.gr.2022.05.011]
30	26.0416	4.60078	374.092	Marcilly et al. 2022 [https://doi.org/10.1016/j.gr.2022.05.011]
20	19.1938	3.39097	367.244	Marcilly et al. 2022 [https://doi.org/10.1016/j.gr.2022.05.011]
10	14.3846	2.54132	362.435	Marcilly et al. 2022 [https://doi.org/10.1016/j.gr.2022.05.011]
0	-0.0204279	-0.003609	348.03	Marcilly et al. 2022 [https://doi.org/10.1016/j.gr.2022.05.011]

### Sheet: Table S10c - marine invasions
Clade	Aquatic affinity transition	Source for verdict on highly/fully aquatic habits	Time Interval	Explanation with sources
Spinoaequalis	Terrestrial to semi-aquatic	This study (Fig. 5; Supplementary Data S5)	304–300 Ma	Spinoaequalis is dated to the upper Stephanian (==Gzhelian) of the Carboniferous [De Braga, M., Reisz, R. R. A new diapsid reptile from the Upper Carboniferous (Stephanian) of Kansas. Palaeontology 38, 199–212.], which places it at ~304–300 Ma [https://stratigraphy.org/timescale/].
Mesosaurus	Terrestrial to semi-aquatic	This study (Fig. 5; Supplementary Data S5)	290–279 Ma	This is the known occurrence range for Mesosauridae [Paleobiology Database: https://paleobiodb.org/classic/checkTaxonInfo?taxon_no=37578&is_real_user=1].
Ichthyosauromorpha	Terrestrial to highly/fully aquatic	This study (Fig. 5; Supplementary Data S5)	273–251 Ma	The earliest ichthyosauromorph fossils are from the earliest Triassic, with minimum ages approximately 252 Ma [Paleobiology Database: https://paleobiodb.org/classic/checkTaxonInfo?taxon_no=341194&is_real_user=1]. However, these fossils are already highly derived and disparate, indicating an earlier origin for the clade. Divergence time estimates for Ichthyosauromorpha are highly variable. The mos…
Tangasauridae	Unclear	We lack a sufficient sample of tangasaurids to estimate the likelihood of highly/fully aquatic habits for this clade as a whole.	260–247 Ma	This is the known occurrence range for Tangasaurinae [Paleobiology Database: https://paleobiodb.org/classic/checkTaxonInfo?taxon_no=37801&is_real_user=1].
Claudiosaurus	Terrestrial to semi-aquatic	This study (Fig. 5; Supplementary Data S5)	260–252 Ma	This is the known occurrence range for Claudiosaurus [Paleobiology Database: https://paleobiodb.org/classic/checkTaxonInfo?taxon_no=38166&is_real_user=1].
Sauropterygiformes	Terrestrial to semi-aquatic	This study (Fig. 5; Supplementary Data S5)	259–249 Ma	The earliest omnisauropterygian fossils are from the Early Triassic Chaohu Fauna, from a unit dated to 248.8–247.7 Ma (Motani et al. 2017 [[http://dx.doi.org/10.1098/rspb.2017.0241]). However, these fossils are already derived and disparate, suggesting an earlier origin for the clade. Divergence time estimates for Omnisauropterygia are highly variable, but the most recent estimates place the clad…
Keichousaurus	Semi-aquatic to highly/fully aquatic	This study (Fig. 5; Supplementary Data S5)	249–247 Ma	This is the known occurrence range for Keichousaurus [Paleobiology Database: https://paleobiodb.org/classic/checkTaxonInfo?taxon_no=36436&is_real_user=1].
Pistosauroidea	Semi-aquatic to highly/fully aquatic	This study (Fig. 5; Supplementary Data S5)	249–247 Ma	The earliest pistosaur fossils are recovered from this time interval [Paleobiology Database: https://paleobiodb.org/classic/checkTaxonInfo?taxon_no=170559&is_real_user=1], consistent with a recent divergence time estimate for the clade (Wang et al. 2022 [https://doi.org/10.1016/j.isci.2022.105635]).
Thalattosauria	Terrestrial to semi-aquatic	This study (Fig. 5; Supplementary Data S5)	252–247 Ma	The earliest thalattosaur fossils are recovered from the Early Triassic [Paleobiology Database: https://paleobiodb.org/classic/checkTaxonInfo?taxon_no=36421&is_real_user=1]. However, divergence time estimates for the clade vary widely (e.g., Simões et al. 2022 [https://doi.org/10.1126/sciadv.abq1898]; Wang et al. 2022 [https://doi.org/10.1016/j.isci.2022.105635]). We conservatively bracket the ea…
Tanystropheidae	Unclear	We lack a sufficient sample of tanystropheids to estimate the likelihood of highly/fully aquatic habits for this clade as a whole.	252–247 Ma	The earliest reported occurrences of Tanystropheidae are from the Early Triassic [Paleobiology Database: https://paleobiodb.org/classic/checkTaxonInfo?taxon_no=38195&is_real_user=1], though some divergence time estimates place their origins further back into the Permian (Spiekman et al. 2021 [http://dx.doi.org/10.7717/peerj.11143]). We conservatively bracket the earliest origin time for tanystrop…
Dinocephalosaurus	Unclear	We did not sample Dinocephalosaurus, and its precise aquatic affinity remains unclear.	247–242 Ma	This is the known occurrence range for Dinocephalosaurus [Paleobiology Database: https://paleobiodb.org/classic/checkTaxonInfo?taxon_no=91351&is_real_user=1].
Wayaosaurus + Miodentosaurus	Semi-aquatic to highly/fully aquatic	This study (Fig. 5; Supplementary Data S5)	242–228 Ma	The common ancestor of Wayaosaurus and Miodentosaurus arose at the very earliest during the Ladinian period, 242–237 Ma [https://stratigraphy.org/timescale/], since this is when Miodentosaurus diverged from its next-closest relative, Anshunsaurus (see Chai et al. 2023 [https://doi.org/10.1080/08912963.2023.2264886]). However, 242 Ma may be an overestimate. The age range for Miodentosaurus is 237–…
Pan-Testudines	Unclear	We lack a sufficient sample of stem turtles to estimate the likelihood of highly/fully aquatic habits for Pan-Testudines as a whole.	242–235 Ma	The earliest-occurring bona fide pan-testudine is Pappochelys, whose known occurrence range is 242–235 Ma (Paleobiology Database [https://paleobiodb.org/classic/checkTaxonInfo?taxon_no=253371&is_real_user=1]). Given that this taxon is already highly derived, some studies suggest an earlier, Permian divergence (e.g., Simões et al. 2022 [https://doi.org/10.1126/sciadv.abq1898]). However, given the …
Vancleavea + Littorosuchus	Unclear	We did not sample these taxa; their precise aquatic affinities remain unclear.	241–235 Ma	The earliest-occurring Vancleavea fossils date from 237–228 Ma (Paleobiology Database [https://paleobiodb.org/classic/checkTaxonInfo?taxon_no=69043&is_real_user=1]). Litorosuchus somnii dates from 241–235 Ma (Li et al. 2016 [10.1007/s00114-016-1418-4]), so the common ancestor of these taxa must be at least that old.
Thalattosuchia	Terrestrial to semi-aquatic	This study (Fig. 5; Supplementary Data S5)	201–191 Ma	Sampled teleosauroids in our study were confidently recovered as retaining terrestrial ties (Table S7), though these predictions remain tentative, given the poor predictive capacities of our model for crown archosaurs. Thalattosuchia is thought to have evolved from predominantly terrestrial ancestors in the Hettangian or Sinemurian, ~201–191 Ma (Wilberg et al. 2019 [https://doi.org/10.1038/s41598…
Pleurosauridae	Unclear	Model predictions for this clade were inconsistent (see Supplementary Text).	198–182 Ma	The earliest-occurring pleurosaurids date from 183–182 Ma (Paleobiology Database [https://paleobiodb.org/classic/checkTaxonInfo?taxon_no=37831&is_real_user=1]). However, a comprehensive combined-evidence analysis of Sphenodontia recovered a 95% confidence interval for the divergence time of the clade that spanned nearly the entire Early Jurassic (Simões et al. 2020 [https://doi.org/10.1186/s12915…
Metriorhynchidae	Semi-aquatic to highly/fully aquatic	Highly/fully aquatic habits set a priori based on morphological considerations (see Table S1), and recovered independently from our best model in previous runs (data not shown).	174–166 Ma	Metriorhynchidae originated in the interval from the Aalenian to the Bathonian (Wilberg et al. 2019 [https://doi.org/10.1038/s41598-018-36795-1]), 174–166 Ma (https://stratigraphy.org/timescale/). Their ancestors were at least semi-aquatic, and Metriorhynchidae proper was at least highly aquatic (as explained in Table S1).
Tethysuchia	Unclear	We did not sample these taxa; their precise aquatic affinities remain unclear.	166–152 Ma	Tethysuchia originated and transitioned to a freshwater to marine environment in the interval from the Callovian to the Kimmeridgian, (Wilberg et al. 2019 [https://doi.org/10.1038/s41598-018-36795-1]), 166–152 Ma (https://stratigraphy.org/timescale/).
Angolachelonia	Unclear	We did not sample this clade; its precise aquatic affinities remain unclear.	164–145 Ma	This clade is thought to have originated in the Upper Jurassic (Evers & Benson 2019 [https://doi.org/10.1111/pala.12384]), 164–145 Ma.
Chelonioidea	Semi-aquatic to highly/fully aquatic	This study (Table S1; Supplementary Data S5)	145–125 Ma	This clade is thought to have originated in the Lower Cretaceous (Evers & Benson 2019 [https://doi.org/10.1111/pala.12384]), 145–101 Ma. The earliest-occurring taxon of chelonioid, Desmatochelys, has a minimum age of 125 Ma (Paleobiology Database [https://paleobiodb.org/classic/checkTaxonInfo?taxon_no=36344&is_real_user=1]), so we constrain the origin of Chelonioidea to 145–125 Ma.
Mosasauria	Unclear	Model predictions for this clade were tree-specific (see main-text Results).	100–94 Ma	Our tip-dated trees date the divergence of Mosasauria from other varanids to the Tithonian (152–145 Ma), which is consistent with Simões et al. 2018 [https://doi.org/10.1038/s41586-018-0093-3]. However, this divergence estimate predates the earliest known mosasaur fossils by tens of millions of years, and should thus be viewed with caution. The earliest bona fide mosasaur fossils are recovered fr…
Hesperornithiformes	Unclear	We did not sample this clade; its precise aquatic affinities remain unclear.	105–100 Ma	The earliest hesperornithiformes are recovered from the Late/Upper Aptian, 105–100 Ma (Paleobiology Database [https://paleobiodb.org/classic/checkTaxonInfo?taxon_no=36617&is_real_user=1]), giving us a range for the latest possible origin time of the clade.
Simolophiidae	Unclear	We did not sample this clade; its precise aquatic affinities remain unclear.	101–94 Ma	Simolophiidae (==Pachyophiidae) has been dated to the Cenomanian (Vermeij & Motani 2018 [https://doi.org/10.1017/pab.2017.37]), 101–94 Ma (https://stratigraphy.org/timescale/).
Gavialoidea	Semi-aquatic to highly/fully aquatic	This study (Table S1; Supplementary Data S5)	101–84 Ma	Gavialoidea originated and invaded marine habitats in the interval from the Cenomanian to the Santonian (Wilberg et al. 2019 [https://doi.org/10.1038/s41598-018-36795-1]), 101–84 Ma (https://stratigraphy.org/timescale/), and are scored as highly/fully aquatic (see Supplementary Text).
Ichthyornithiformes	Unclear	We did not sample this clade; its precise aquatic affinities remain unclear.	97–94 Ma	The earliest ichthyornithiform fossils are from 97–94 Ma (Paleobiology Database [https://paleobiodb.org/classic/checkTaxonInfo?taxon_no=471646&is_real_user=1]), giving us a range for the clade's latest possible date of origin.
Aequornithes	Unclear	We did not sample this clade; its precise aquatic affinities remain unclear.	72–66 Ma	Aequornithes are thought to have first invaded the marine environment in the Maastrichtian (Vermeij & Motani 2018 [https://doi.org/10.1017/pab.2017.37]), 72–66 Ma (https://stratigraphy.org/timescale/).
Sphenisciformes	Unclear	We did not sample this clade; its precise aquatic affinities remain unclear.	66–59 Ma	The earliest sphenisciform fossils occur 66–59 Ma (Paleobiology Database [https://paleobiodb.org/classic/checkTaxonInfo?taxon_no=104308&is_real_user=1]), giving us a range for the clade's latest possible date of origin.
Tomistominae	Unclear	We did not sample extinct members this clade; their precise aquatic affinities remain unclear.	66–56 Ma	Tomistominae invaded marine habitats in the Paleocene (Wilberg et al. 2019 [https://doi.org/10.1038/s41598-018-36795-1]), 66–56 Ma (https://stratigraphy.org/timescale/).
Pelagornithidae	Unclear	We did not sample this clade; its precise aquatic affinities remain unclear.	66–56 Ma	Pelagornithidae is thought to have first invaded the marine environment in the Paleocene (Vermeij & Motani 2018 [https://doi.org/10.1017/pab.2017.37]), 66–56 Ma (https://stratigraphy.org/timescale/).
Pan-Cetacea	Semi-aquatic to highly/fully aquatic	We did not sample this clade; its precise aquatic affinities remain unclear. However, we can be confident that Basilosaurids were fully aquatic, and these arose in the Eocene.	56–41 Ma	Pan-cetaceans are thought to have first invaded the marine environment in the early Eocene (Vermeij & Motani 2018 [https://doi.org/10.1017/pab.2017.37]), which began 56 Ma (https://stratigraphy.org/timescale/), and some of the earliest highly/fully aquatic stem cetaceans, basilosaurids, were around at least 41 Ma (Paleobiology Database [https://paleobiodb.org/classic/checkTaxonInfo?taxon_no=36652…
Pan-Sirenia	Semi-aquatic to highly/fully aquatic	We did not sample extinct members of this clade, but all extant sirenians are considered fully aquatic (Table S1).	56–41 Ma	Pan-sirenians are thought to have first invaded the marine environment in the early Eocene (Vermeij & Motani 2018 [https://doi.org/10.1017/pab.2017.37]), which began 56 Ma (https://stratigraphy.org/timescale/), and some of the earliest dugongids were around at least 41 Ma (Paleobiology Database [https://paleobiodb.org/classic/checkTaxonInfo?taxon_no=86537&is_real_user=1]), so we conservatively co…
Stereogenyina	Unclear	We did not sample this clade; its precise aquatic affinities remain unclear.	41–38 Ma	This clade arose in the Bartonian (Ferreira et al. 2015 [http://dx.doi.org/10.7717/peerj.1063]), 41–38 Ma (https://stratigraphy.org/timescale/).
Desmostylia	Unclear	We did not sample this clade; its precise aquatic affinities remain unclear.	34–28 Ma	This clade is thought to have first invaded the marine environment in the Early Oligocene (Vermeij & Motani 2018 [https://doi.org/10.1017/pab.2017.37]), 34–28 Ma (https://stratigraphy.org/timescale/).
Pinnipedomorpha	Semi-aquatic to highly/fully aquatic	We did not sample extinct members of this clade, but all extant pinnipeds are considered highly aquatic (Table S1).	28–23 Ma	This clade is thought to have first invaded the marine environment in the Late Oligocene (Vermeij & Motani 2018 [https://doi.org/10.1017/pab.2017.37]), 28–23 Ma (https://stratigraphy.org/timescale/).
Hydrophiinae	Semi-aquatic to highly/fully aquatic	We did not sample this clade; its precise aquatic affinities remain unclear, but extant hydrophiines are highly/fully aquatic.	26–14 Ma	This range is recovered from the divergence time estimates of Sander & Lee 2008 [https://doi.org/10.1016/j.ympev.2007.11.013], using the robust calibrations for lizards + snakes combined.
Thalassocnus	Unclear	We did not sample this clade; its precise aquatic affinities remain unclear.	12–7 Ma	The earliest Thalassocnus fossils are from 12–7 Ma (Paleobiology Database [https://paleobiodb.org/classic/checkTaxonInfo?taxon_no=72041&is_real_user=1]), giving us a range for the clade's latest possible date of origin.
Lutrinae	Terrestrial to semi-aquatic	This study (Tables S1, S8; Supplementary Data S5)	20–14 Ma	Our tip-dated trees date the divergence of Lutrinae from other mustelids to the Burdighalian or Langhian (Supplementary Data S1). A broad range spanning both these time zones gives us a conservatively broad range of 20–14 Ma (https://stratigraphy.org/timescale/).
Enhydra	Semi-aquatic to highly/fully aquatic	This study (Tables S1, S8; Supplementary Data S5)	3.6–0.8 Ma	The earliest Enhydra fossils date from 3.60–0.76 Ma (Paleobiology Database [https://paleobiodb.org/classic/checkTaxonInfo?taxon_no=41107&is_real_user=1]), giving us a minimum age for the origin of the genus Enhydra.
